# High-temporal resolution of microbial food web dynamics and structure during phytoplankton blooms in the Baltic Sea

**DOI:** 10.1101/2025.09.15.676335

**Authors:** Sohrab Khan, Klaudia Wdówka, Joanna Całkiewicz, Krzysztof Rychert, Lidia Nawrocka, Anetta Ameryk, Tanja Shabarova, Indranil Mukherjee, Karel Simek, Aneta Jakubowska, Mariusz Zalewski, Kasia Piwosz

## Abstract

Heterotrophic nanoflagellates (HNF) are a key component of the microbial food webs, playing an essential role in nutrient recycling and energy transfer in aquatic ecosystems. They have been typically considered to be bacterivores, but they can be also omnivorous (feeding on prokaryotes and other eukaryotes) and predatory grazers (feeding on other eukaryotes). Here, we combine CARD-FISH with both short and long-amplicon sequencing to resolve dynamics of key HNF groups during two high-frequency sampling campaigns in spring (March-May) and autumn (September-November) phytoplankton blooms in the coastal waters of the Baltic Sea. This approach allowed us to resolve the microbial food web dynamics within HNF communities at the phylotype level at time scales relevant to HNF duplication times. Omnivorous katablepharids and predatory MAST-2 dominated the HNF community, especially in spring. Bacterivorous groups (e.g., MAST-1, CRY1) were less abundant. Long-read sequencing revealed distinct seasonal shifts in dominant phylotypes, with Katable*pharis* sp. and MAST-2D peaking in spring, while other lineages became more prominent in summer and autumn. The high abundance of omnivorous HNF, compared to bacterivores, highlights their key role both as grazers of bacteria and flagellates and as a food source for predatory and omnivorous ciliates.
