## Supplementary Table 2 for "High-temporal resolution of microbial food web dynamics and structure during phytoplankton blooms in the Baltic Sea"

### Sheet: spring_correlation_Pearspncoef
	Temp	N-NH4	N-NO3	DIN	N-tot	P-PO4	NP-ratio
Temp	1	0.600768	0.687575	0.794274	0.362455	0.370989	0.567481
HNF	0.911944	0.707941	0.584386	0.748589	0.31012	0.595334	0.492651
Kath	0.838818	0.416764	0.720387	0.746584	0.487844	0.4957	0.569052
MAST-2	0.894921	0.692437	0.460573	0.641066	0.243652	0.612986	0.449082

### Sheet: spring_p_values
	Temp	N-NH4	N-NO3	DIN	N-tot	P-PO4	NP-ratio
Temp	0	0.013853	0.0032453	0.000238028	0.167687	0.157166	0.0218617
HNF	8.69829e-07	0.00215124	0.0174414	0.000849201	0.242421	0.0149724	0.0525302
Kath	4.89328e-05	0.108296	0.0016455	0.00089252	0.0552391	0.0508634	0.0214178
MAST-2	2.86135e-06	0.00295046	0.0726011	0.00744789	0.363159	0.011575	0.0809908

### Sheet: autumn_correlation_Pearspncoef
	Temp	N-NH4	N-NO3	DIN	N-tot	P-PO4	NP-ratio
Temp	1	-0.302073	-0.351167	-0.364685	-0.76739	0.0689938	-0.770244
HNF	0.925549	-0.381621	-0.37013	-0.434628	-0.750507	0.120611	-0.796704
Kath	0.566771	-0.0838293	-0.305053	-0.189835	-0.575918	0.162648	-0.478858
MAST-2	0.783092	-0.356959	-0.439143	-0.450395	-0.661013	0.416937	-0.745425

### Sheet: autumn_p_values
	Temp	N-NH4	N-NO3	DIN	N-tot	P-PO4	NP-ratio
Temp	2.70367e-95	0.293877	0.218275	0.199838	0.00135631	0.814705	0.00126796
HNF	2.09125e-06	0.178174	0.192699	0.120425	0.0019843	0.681282	0.000647374
Kath	0.0345689	0.775707	0.288903	0.515675	0.0311355	0.578514	0.0832158
MAST-2	0.000925212	0.210251	0.116185	0.106067	0.0100554	0.138042	0.00221262
