## Supplementary Table 3 for "High-temporal resolution of microbial food web dynamics and structure during phytoplankton blooms in the Baltic Sea"

### Sheet: spring_residualcor_Pearspncoef
	Temp	N-NH4	N-NO3	DIN	N-tot	P-PO4	NP-ratio
HNF	2.19878e-17	0.390126	-0.103931	0.0591143	-0.0497648	0.626381	-0.0605893
Kath	2.60601e-17	-0.160121	0.263838	0.147559	0.337631	0.338912	0.170898
MAST-2	-5.19405e-17	0.346903	-0.346803	-0.156302	-0.180889	0.629681	-0.131703

### Sheet: spring_residualcor_pvalues
	Temp	N-NH4	N-NO3	DIN	N-tot	P-PO4	NP-ratio
HNF	1	0.135212	0.701689	0.827846	0.854779	0.00942717	0.823612
Kath	1	0.553602	0.323453	0.585508	0.200922	0.199109	0.52685
MAST-2	1	0.188047	0.188182	0.563222	0.502586	0.00894982	0.626822

### Sheet: autumn_residualcor_Pearspncoef
	Temp	N-NH4	N-NO3	DIN	N-tot	P-PO4	NP-ratio
HNF	3.75517e-16	-0.269492	-0.119134	-0.256437	-0.106306	0.149892	-0.221341
Kath	1.95548e-16	0.106056	-0.128686	0.0204613	-0.171123	0.149956	-0.0513497
MAST-2	-1.2949e-16	-0.193611	-0.263942	-0.265013	-0.0966009	0.583543	-0.228738

### Sheet: autumn_residualcor_pvalues
	Temp	N-NH4	N-NO3	DIN	N-tot	P-PO4	NP-ratio
HNF	1	0.351473	0.684999	0.376171	0.717575	0.609028	0.446971
Kath	1	0.718212	0.661068	0.944649	0.558596	0.608875	0.861604
MAST-2	1	0.5072	0.361861	0.359844	0.74252	0.0284726	0.431529
